# Autism spectrum disorder risk genes have convergent effects on transcription and neuronal firing patterns in primary neurons

**DOI:** 10.1101/2025.03.25.645337

**Authors:** Alekh Paranjapye, Rili Ahmad, Steven Su, Abraham J. Waldman, Jennifer E. Phillips-Cremins, Shuo Zhang, Erica Korb

## Abstract

Autism spectrum disorder (ASD) is a highly heterogenous neurodevelopmental disorder with numerous genetic risk factors. Notably, a disproportionate number of risk genes encode transcription regulators including transcription factors and proteins that regulate chromatin. Here, we teste the function of nine such ASD-linked transcription regulators by depleting them in primary cultured neurons. We then define the resulting gene expression disruptions using RNA-sequencing and test effects on neuronal firing using multielectrode array recordings. We identify shared gene expression signatures across many ASD risk genes that converge on disruption of critical synaptic genes. Fitting with this, we detect robust disruptions to neuronal firing throughout neuronal maturation. Together, these findings provide evidence that loss of multiple ASD-linked transcriptional regulators disrupts transcription of synaptic genes and has convergent effects on neuronal firing that may contribute to enhanced ASD risk.
