## Supplemental Table 6 for "Autism spectrum disorder risk genes have convergent effects on transcription and neuronal firing patterns in primary neurons"

### Sheet: Legend
Supplemental Table 6. MEA mean firing rate.

### Sheet: DIV12
MFR even DIV
ANOVA table	SS	DF	MS	F (DFn, DFd)	P value
Treatment (between columns)	1.472	9	0.1636	F (9, 10) = 12.05	P=0.0003
Residual (within columns)	0.1358	10	0.01358
Total	1.608	19
R squared	0.9156
Dunnett's multiple comparisons test	Mean Diff.	95.00% CI of diff.	Below threshold?	Summary	Adjusted P Value	A-?
NTL (L) vs. ASH1L	0.7104	0.3323 to 1.088	Yes	***	0.0008	B	ASH1L
NTL (L) vs. CHD8	0.9006	0.5225 to 1.279	Yes	***	0.0001	C	CHD8
NTL (L) vs. DNMT3A	0.9081	0.5301 to 1.286	Yes	***	0.0001	D	DNMT3A
NTL (L) vs. KDM6B	0.8417	0.4636 to 1.220	Yes	***	0.0002	E	KDM6B
NTL (L) vs. KMT2C	0.4421	0.06407 to 0.8202	Yes	*	0.0211	F	KMT2C
NTL (L) vs. MBD5	0.5691	0.1911 to 0.9472	Yes	**	0.0041	G	MBD5
NTL (L) vs. MED13L	0.6447	0.2667 to 1.023	Yes	**	0.0016	H	MED13L
NTL (L) vs. SETD5	0.7988	0.4207 to 1.177	Yes	***	0.0003	I	SETD5
NTL (L) vs. TBR1	0.9292	0.5512 to 1.307	Yes	****	<0.0001	J	TBR1

### Sheet: DIV16
MFR even DIV
ANOVA table	SS	DF	MS	F (DFn, DFd)	P value
Treatment (between columns)	3.521	9	0.3912	F (9, 10) = 2.407	P=0.0937
Residual (within columns)	1.625	10	0.1625
Total	5.146	19
R squared	0.6842
Dunnett's multiple comparisons test	Mean Diff.	95.00% CI of diff.	Below threshold?	Summary	Adjusted P Value	A-?
NTL (L) vs. ASH1L	0.9153	-0.3925 to 2.223	No	ns	0.2233	B	ASH1L
NTL (L) vs. CHD8	0.9151	-0.3927 to 2.223	No	ns	0.2234	C	CHD8
NTL (L) vs. DNMT3A	1.268	-0.03938 to 2.576	No	ns	0.0583	D	DNMT3A
NTL (L) vs. KDM6B	0.9769	-0.3309 to 2.285	No	ns	0.1783	E	KDM6B
NTL (L) vs. KMT2C	1.239	-0.06905 to 2.547	No	ns	0.0655	F	KMT2C
NTL (L) vs. MBD5	0.2262	-1.082 to 1.534	No	ns	0.9954	G	MBD5
NTL (L) vs. MED13L	1.121	-0.1867 to 2.429	No	ns	0.1033	H	MED13L
NTL (L) vs. SETD5	1.171	-0.1370 to 2.479	No	ns	0.0853	I	SETD5
NTL (L) vs. TBR1	1.243	-0.06432 to 2.551	No	ns	0.0643	J	TBR1

### Sheet: DIV18
MFR even DIV
ANOVA table	SS	DF	MS	F (DFn, DFd)	P value
Treatment (between columns)	40.14	9	4.46	F (9, 10) = 19.70	P<0.0001
Residual (within columns)	2.264	10	0.2264
Total	42.41	19
R squared	0.9466
Dunnett's multiple comparisons test	Mean Diff.	95.00% CI of diff.	Below threshold?	Summary	Adjusted P Value	A-?
NTL (L) vs. ASH1L	3.485	1.942 to 5.029	Yes	***	0.0002	B	ASH1L
NTL (L) vs. CHD8	4.259	2.715 to 5.803	Yes	****	<0.0001	C	CHD8
NTL (L) vs. DNMT3A	4.947	3.403 to 6.491	Yes	****	<0.0001	D	DNMT3A
NTL (L) vs. KDM6B	4.817	3.273 to 6.361	Yes	****	<0.0001	E	KDM6B
NTL (L) vs. KMT2C	4.683	3.139 to 6.226	Yes	****	<0.0001	F	KMT2C
NTL (L) vs. MBD5	3.791	2.247 to 5.335	Yes	****	<0.0001	G	MBD5
NTL (L) vs. MED13L	4.522	2.979 to 6.066	Yes	****	<0.0001	H	MED13L
NTL (L) vs. SETD5	4.697	3.153 to 6.241	Yes	****	<0.0001	I	SETD5
NTL (L) vs. TBR1	4.954	3.410 to 6.498	Yes	****	<0.0001	J	TBR1

### Sheet: DIV20
MFR even DIV
ANOVA table	SS	DF	MS	F (DFn, DFd)	P value
Treatment (between columns)	47.28	9	5.253	F (9, 10) = 6.847	P=0.0029
Residual (within columns)	7.673	10	0.7673
Total	54.95	19
R squared	0.8604
Dunnett's multiple comparisons test	Mean Diff.	95.00% CI of diff.	Below threshold?	Summary	Adjusted P Value	A-?
NTL (L) vs. ASH1L	4.734	1.892 to 7.575	Yes	**	0.002	B	ASH1L
NTL (L) vs. CHD8	5.02	2.179 to 7.862	Yes	**	0.0013	C	CHD8
NTL (L) vs. DNMT3A	5.071	2.229 to 7.913	Yes	**	0.0012	D	DNMT3A
NTL (L) vs. KDM6B	4.889	2.047 to 7.730	Yes	**	0.0015	E	KDM6B
NTL (L) vs. KMT2C	5.02	2.178 to 7.862	Yes	**	0.0013	F	KMT2C
NTL (L) vs. MBD5	2.842	-0.0001033 to 5.683	No	ns	0.05	G	MBD5
NTL (L) vs. MED13L	4.847	2.005 to 7.688	Yes	**	0.0016	H	MED13L
NTL (L) vs. SETD5	4.807	1.965 to 7.649	Yes	**	0.0017	I	SETD5
NTL (L) vs. TBR1	4.912	2.070 to 7.753	Yes	**	0.0015	J	TBR1

### Sheet: DIV22
MFR even DIV
ANOVA table	SS	DF	MS	F (DFn, DFd)	P value
Treatment (between columns)	63.46	9	7.051	F (9, 10) = 14.67	P=0.0001
Residual (within columns)	4.807	10	0.4807
Total	68.27	19
R squared	0.9296
Dunnett's multiple comparisons test	Mean Diff.	95.00% CI of diff.	Below threshold?	Summary	Adjusted P Value	A-?
NTL (L) vs. ASH1L	3.955	1.706 to 6.205	Yes	**	0.0013	B	ASH1L
NTL (L) vs. CHD8	5.4	3.151 to 7.650	Yes	***	0.0001	C	CHD8
NTL (L) vs. DNMT3A	6.134	3.885 to 8.384	Yes	****	<0.0001	D	DNMT3A
NTL (L) vs. KDM6B	6.037	3.787 to 8.286	Yes	****	<0.0001	E	KDM6B
NTL (L) vs. KMT2C	6.05	3.801 to 8.300	Yes	****	<0.0001	F	KMT2C
NTL (L) vs. MBD5	4.482	2.233 to 6.732	Yes	***	0.0005	G	MBD5
NTL (L) vs. MED13L	5.666	3.417 to 7.916	Yes	****	<0.0001	H	MED13L
NTL (L) vs. SETD5	5.473	3.224 to 7.723	Yes	****	<0.0001	I	SETD5
NTL (L) vs. TBR1	6.064	3.814 to 8.313	Yes	****	<0.0001	J	TBR1
