## Supplemental Table 7 for "Autism spectrum disorder risk genes have convergent effects on transcription and neuronal firing patterns in primary neurons"

### Sheet: Legend
Supplemental Table 7. MEA resistances.

### Sheet: DIV12
Resistance - Avg (kΩ)
ANOVA table	SS	DF	MS	F (DFn, DFd)	P value
Treatment (between columns)	28.65	9	3.184	F (9, 10) = 1.040	P=0.4717
Residual (within columns)	30.6	10	3.06
Total	59.26	19
R squared	0.4836
Dunnett's multiple comparisons test	Mean Diff.	95.00% CI of diff.	Below threshold?	Summary	Adjusted P Value	A-?
NTC (L) vs. ASH1L	-1.246	-6.922 to 4.429	No	ns	0.9798	B	ASH1L
NTC (L) vs. CHD8	-1.46	-7.136 to 4.215	No	ns	0.9528	C	CHD8
NTC (L) vs. DNMT3A	-1.657	-7.332 to 4.018	No	ns	0.9145	D	DNMT3A
NTC (L) vs. KDM6B	0.002302	-5.673 to 5.678	No	ns	>0.9999	E	KDM6B
NTC (L) vs. KMT2C	0.2967	-5.379 to 5.972	No	ns	>0.9999	F	KMT2C
NTC (L) vs. MBD5	-0.8571	-6.532 to 4.818	No	ns	0.9982	G	MBD5
NTC (L) vs. MED13L	-3.201	-8.876 to 2.474	No	ns	0.4085	H	MED13L
NTC (L) vs. SETD5	-0.1366	-5.812 to 5.539	No	ns	>0.9999	I	SETD5
NTC (L) vs. TBR1	-3.126	-8.801 to 2.550	No	ns	0.4312	J	TBR1

### Sheet: DIV16
Resistance - Avg (kΩ)
ANOVA table	SS	DF	MS	F (DFn, DFd)	P value
Treatment (between columns)	96.22	9	10.69	F (9, 10) = 1.437	P=0.2892
Residual (within columns)	74.38	10	7.438
Total	170.6	19
R squared	0.564
Dunnett's multiple comparisons test	Mean Diff.	95.00% CI of diff.	Below threshold?	Summary	Adjusted P Value	A-?
NTC (L) vs. ASH1L	-1.368	-10.22 to 7.480	No	ns	0.9978	B	ASH1L
NTC (L) vs. CHD8	-3.933	-12.78 to 4.915	No	ns	0.6365	C	CHD8
NTC (L) vs. DNMT3A	-6.028	-14.88 to 2.820	No	ns	0.2435	D	DNMT3A
NTC (L) vs. KDM6B	-3.12	-11.97 to 5.728	No	ns	0.819	E	KDM6B
NTC (L) vs. KMT2C	-0.0427	-8.890 to 8.805	No	ns	>0.9999	F	KMT2C
NTC (L) vs. MBD5	-2.911	-11.76 to 5.937	No	ns	0.8599	G	MBD5
NTC (L) vs. MED13L	-5.921	-14.77 to 2.927	No	ns	0.2576	H	MED13L
NTC (L) vs. SETD5	-3.494	-12.34 to 5.353	No	ns	0.7377	I	SETD5
NTC (L) vs. TBR1	-6.118	-14.97 to 2.729	No	ns	0.2322	J	TBR1

### Sheet: DIV18
Resistance - Avg (kΩ)
ANOVA table	SS	DF	MS	F (DFn, DFd)	P value
Treatment (between columns)	43.31	9	4.812	F (9, 10) = 0.8592	P=0.5853
Residual (within columns)	56.01	10	5.601
Total	99.32	19
R squared	0.4361
Dunnett's multiple comparisons test	Mean Diff.	95.00% CI of diff.	Below threshold?	Summary	Adjusted P Value	A-?
NTC (L) vs. ASH1L	-0.8808	-8.559 to 6.797	No	ns	0.9998	B	ASH1L
NTC (L) vs. CHD8	-3.111	-10.79 to 4.567	No	ns	0.7171	C	CHD8
NTC (L) vs. DNMT3A	-4.535	-12.21 to 3.143	No	ns	0.3653	D	DNMT3A
NTC (L) vs. KDM6B	-1.187	-8.865 to 6.491	No	ns	0.9978	E	KDM6B
NTC (L) vs. KMT2C	0.06747	-7.611 to 7.745	No	ns	>0.9999	F	KMT2C
NTC (L) vs. MBD5	-2.344	-10.02 to 5.334	No	ns	0.8964	G	MBD5
NTC (L) vs. MED13L	-2.966	-10.64 to 4.712	No	ns	0.755	H	MED13L
NTC (L) vs. SETD5	-2.433	-10.11 to 5.245	No	ns	0.8792	I	SETD5
NTC (L) vs. TBR1	-3.635	-11.31 to 4.043	No	ns	0.5776	J	TBR1

### Sheet: DIV20
Resistance - Avg (kΩ)
ANOVA table	SS	DF	MS	F (DFn, DFd)	P value
Treatment (between columns)	60.3	9	6.701	F (9, 10) = 0.9091	P=0.5522
Residual (within columns)	73.7	10	7.37
Total	134	19
R squared	0.45
Dunnett's multiple comparisons test	Mean Diff.	95.00% CI of diff.	Below threshold?	Summary	Adjusted P Value	A-?
NTC (L) vs. ASH1L	-1.724	-10.53 to 7.084	No	ns	0.9898	B	ASH1L
NTC (L) vs. CHD8	-4.351	-13.16 to 4.456	No	ns	0.5366	C	CHD8
NTC (L) vs. DNMT3A	-5.71	-14.52 to 3.098	No	ns	0.2834	D	DNMT3A
NTC (L) vs. KDM6B	-1.959	-10.77 to 6.848	No	ns	0.9782	E	KDM6B
NTC (L) vs. KMT2C	-0.07368	-8.881 to 8.734	No	ns	>0.9999	F	KMT2C
NTC (L) vs. MBD5	-3.711	-12.52 to 5.096	No	ns	0.684	G	MBD5
NTC (L) vs. MED13L	-2.467	-11.27 to 6.341	No	ns	0.9291	H	MED13L
NTC (L) vs. SETD5	-3.498	-12.31 to 5.309	No	ns	0.7333	I	SETD5
NTC (L) vs. TBR1	-3.684	-12.49 to 5.123	No	ns	0.6904	J	TBR1

### Sheet: DIV22
Resistance - Avg (kΩ)
ANOVA table	SS	DF	MS	F (DFn, DFd)	P value
Treatment (between columns)	84.4	9	9.378	F (9, 10) = 1.010	P=0.4896
Residual (within columns)	92.88	10	9.288
Total	177.3	19
R squared	0.4761
Dunnett's multiple comparisons test	Mean Diff.	95.00% CI of diff.	Below threshold?	Summary	Adjusted P Value	A-?
NTC (L) vs. ASH1L	-1.194	-11.08 to 8.693	No	ns	0.9996	B	ASH1L
NTC (L) vs. CHD8	-5.39	-15.28 to 4.497	No	ns	0.4411	C	CHD8
NTC (L) vs. DNMT3A	-6.453	-16.34 to 3.435	No	ns	0.2779	D	DNMT3A
NTC (L) vs. KDM6B	-2.479	-12.37 to 7.408	No	ns	0.9586	E	KDM6B
NTC (L) vs. KMT2C	-0.5348	-10.42 to 9.352	No	ns	>0.9999	F	KMT2C
NTC (L) vs. MBD5	-3.999	-13.89 to 5.888	No	ns	0.7186	G	MBD5
NTC (L) vs. MED13L	-1.97	-11.86 to 7.917	No	ns	0.9886	H	MED13L
NTC (L) vs. SETD5	-3.725	-13.61 to 6.162	No	ns	0.7737	I	SETD5
NTC (L) vs. TBR1	-4.846	-14.73 to 5.041	No	ns	0.5442	J	TBR1
