## Supplemental Table 8 for "Autism spectrum disorder risk genes have convergent effects on transcription and neuronal firing patterns in primary neurons"

### Sheet: Legend
Supplemental Table 8. MEA weighted mean firing rates.

### Sheet: DIV12
Weighted MFR even DIV
ANOVA table	SS	DF	MS	F (DFn, DFd)	P value
Treatment (between columns)	1.164	9	0.1293	F (9, 10) = 7.006	P=0.0027
Residual (within columns)	0.1846	10	0.01846
Total	1.348	19
R squared	0.8631
Dunnett's multiple comparisons test	Mean Diff.	95.00% CI of diff.	Below threshold?	Summary	Adjusted P Value	A-?
NTC (L) vs. ASH1L	0.4421	0.001371 to 0.8829	Yes	*	0.0492	B	ASH1L
NTC (L) vs. CHD8	0.7436	0.3029 to 1.184	Yes	**	0.0018	C	CHD8
NTC (L) vs. DNMT3A	0.8067	0.3660 to 1.247	Yes	***	0.0009	D	DNMT3A
NTC (L) vs. KDM6B	0.7269	0.2861 to 1.168	Yes	**	0.0021	E	KDM6B
NTC (L) vs. KMT2C	0.4292	-0.01155 to 0.8699	No	ns	0.0572	F	KMT2C
NTC (L) vs. MBD5	0.5479	0.1072 to 0.9886	Yes	*	0.0146	G	MBD5
NTC (L) vs. MED13L	0.5411	0.1004 to 0.9819	Yes	*	0.0157	H	MED13L
NTC (L) vs. SETD5	0.7237	0.2830 to 1.164	Yes	**	0.0022	I	SETD5
NTC (L) vs. TBR1	0.8644	0.4237 to 1.305	Yes	***	0.0005	J	TBR1

### Sheet: DIV16
Weighted MFR even DIV
ANOVA table	SS	DF	MS	F (DFn, DFd)	P value
Treatment (between columns)	3.412	9	0.3791	F (9, 10) = 2.367	P=0.0979
Residual (within columns)	1.602	10	0.1602
Total	5.014	19
R squared	0.6805
Dunnett's multiple comparisons test	Mean Diff.	95.00% CI of diff.	Below threshold?	Summary	Adjusted P Value	A-?
NTC (L) vs. ASH1L	0.9153	-0.3831 to 2.214	No	ns	0.218	B	ASH1L
NTC (L) vs. CHD8	0.9151	-0.3833 to 2.214	No	ns	0.2182	C	CHD8
NTC (L) vs. DNMT3A	1.258	-0.04032 to 2.557	No	ns	0.0586	D	DNMT3A
NTC (L) vs. KDM6B	0.9769	-0.3216 to 2.275	No	ns	0.1737	E	KDM6B
NTC (L) vs. KMT2C	1.222	-0.07661 to 2.520	No	ns	0.0676	F	KMT2C
NTC (L) vs. MBD5	0.2262	-1.072 to 1.525	No	ns	0.9951	G	MBD5
NTC (L) vs. MED13L	1.059	-0.2394 to 2.357	No	ns	0.1272	H	MED13L
NTC (L) vs. SETD5	1.16	-0.1380 to 2.459	No	ns	0.0859	I	SETD5
NTC (L) vs. TBR1	1.233	-0.06519 to 2.532	No	ns	0.0646	J	TBR1

### Sheet: DIV18
Weighted MFR even DIV
ANOVA table	SS	DF	MS	F (DFn, DFd)	P value
Treatment (between columns)	37.47	9	4.163	F (9, 10) = 18.78	P<0.0001
Residual (within columns)	2.217	10	0.2217
Total	39.69	19
R squared	0.9441
Dunnett's multiple comparisons test	Mean Diff.	95.00% CI of diff.	Below threshold?	Summary	Adjusted P Value	A-?
NTC (L) vs. ASH1L	3.464	1.937 to 4.992	Yes	***	0.0002	B	ASH1L
NTC (L) vs. CHD8	4.259	2.731 to 5.786	Yes	****	<0.0001	C	CHD8
NTC (L) vs. DNMT3A	4.831	3.303 to 6.358	Yes	****	<0.0001	D	DNMT3A
NTC (L) vs. KDM6B	4.741	3.213 to 6.268	Yes	****	<0.0001	E	KDM6B
NTC (L) vs. KMT2C	4.525	2.997 to 6.052	Yes	****	<0.0001	F	KMT2C
NTC (L) vs. MBD5	3.791	2.263 to 5.319	Yes	****	<0.0001	G	MBD5
NTC (L) vs. MED13L	4.337	2.809 to 5.864	Yes	****	<0.0001	H	MED13L
NTC (L) vs. SETD5	4.659	3.131 to 6.186	Yes	****	<0.0001	I	SETD5
NTC (L) vs. TBR1	4.585	3.057 to 6.112	Yes	****	<0.0001	J	TBR1

### Sheet: DIV20
Weighted MFR even DIV
ANOVA table	SS	DF	MS	F (DFn, DFd)	P value
Treatment (between columns)	41.93	9	4.659	F (9, 10) = 5.473	P=0.0069
Residual (within columns)	8.512	10	0.8512
Total	50.44	19
R squared	0.8313
Dunnett's multiple comparisons test	Mean Diff.	95.00% CI of diff.	Below threshold?	Summary	Adjusted P Value	A-?
NTC (L) vs. ASH1L	4.63	1.637 to 7.624	Yes	**	0.0034	B	ASH1L
NTC (L) vs. CHD8	4.539	1.546 to 7.533	Yes	**	0.0039	C	CHD8
NTC (L) vs. DNMT3A	4.86	1.867 to 7.853	Yes	**	0.0024	D	DNMT3A
NTC (L) vs. KDM6B	4.744	1.751 to 7.738	Yes	**	0.0028	E	KDM6B
NTC (L) vs. KMT2C	4.908	1.915 to 7.901	Yes	**	0.0022	F	KMT2C
NTC (L) vs. MBD5	2.842	-0.1516 to 5.835	No	ns	0.0648	G	MBD5
NTC (L) vs. MED13L	4.638	1.645 to 7.631	Yes	**	0.0033	H	MED13L
NTC (L) vs. SETD5	4.474	1.481 to 7.467	Yes	**	0.0043	I	SETD5
NTC (L) vs. TBR1	4.431	1.438 to 7.425	Yes	**	0.0046	J	TBR1

### Sheet: DIV22
Weighted MFR even DIV
ANOVA table	SS	DF	MS	F (DFn, DFd)	P value
Treatment (between columns)	57.58	9	6.397	F (9, 10) = 14.34	P=0.0001
Residual (within columns)	4.46	10	0.446
Total	62.04	19
R squared	0.9281
Dunnett's multiple comparisons test	Mean Diff.	95.00% CI of diff.	Below threshold?	Summary	Adjusted P Value	A-?
NTC (L) vs. ASH1L	3.879	1.713 to 6.046	Yes	**	0.0011	B	ASH1L
NTC (L) vs. CHD8	5.099	2.933 to 7.266	Yes	***	0.0001	C	CHD8
NTC (L) vs. DNMT3A	5.914	3.748 to 8.081	Yes	****	<0.0001	D	DNMT3A
NTC (L) vs. KDM6B	5.914	3.748 to 8.081	Yes	****	<0.0001	E	KDM6B
NTC (L) vs. KMT2C	5.737	3.571 to 7.904	Yes	****	<0.0001	F	KMT2C
NTC (L) vs. MBD5	4.482	2.316 to 6.649	Yes	***	0.0004	G	MBD5
NTC (L) vs. MED13L	5.41	3.243 to 7.576	Yes	****	<0.0001	H	MED13L
NTC (L) vs. SETD5	5.392	3.226 to 7.559	Yes	****	<0.0001	I	SETD5
NTC (L) vs. TBR1	5.611	3.444 to 7.777	Yes	****	<0.0001	J	TBR1
