## Supplemental Table 11 for "Autism spectrum disorder risk genes have convergent effects on transcription and neuronal firing patterns in primary neurons"

### Sheet: Legend
Supplemental Table 11. shRNA oligo sequences.

### Sheet: Sheet1
	Supplemental Table 11. shRNA oligo sequences.
	Target	Oligo Sequence	clone ID
	ASH1L	GCCTCACAGAAAGGAACCATT	TRCN0000082301
	CHD8	ACCGACTCATCACTCGTAATT	TRCN0000241054
	DNMT3A	CCAGATGTTCTTTGCCAATAA	TRCN0000039034
	KDM6B	CCTCGTCATCTCAGTTCTCTA	TRCN0000095268
	KMT2C	GAACGTCTCCAGTAGCTAATA	TRCN0000238934
	MBD5	GTATGAACAAAGCGGTAAATG	TRCN0000253597
	MED13L	CCCAGTCCAATCCAGCTTTAT	TRCN0000111897
	SETD5	CCCAAACACTACATTCGCTTT	TRCN0000098704
	TBR1	CACGGATATTACACAACTAAA	TRCN0000071658
