## Supplemental Table 12 for "Autism spectrum disorder risk genes have convergent effects on transcription and neuronal firing patterns in primary neurons"

### Sheet: Legend
Supplemental Table 12. Antibodies and dilutions used.

### Sheet: Sheet1
	Supplemental Table 12. Antibodies and dilutions used.
	Antibody	Supplier (Cat No.)	Working Dilution
	Rabbit anti DNMT3A	Abcam (ab188470)	1:1000
	Rabbit anti MBD5	Protein Tech (15961-1-AP)	1:1000
	Rabbit anti SETD5	ThermoFisher (PA596629)	1:1000
	Rabbit anti TBR1	Abcam (ab183032)	1:1000
	Rabbit anti GAPDH (14C10)	Cell Signalling (2118)	1:2500
	Rabbit anti Lamin B1	Abcam (ab16048)	1:2500
