## Supplemental Table 13 for "Autism spectrum disorder risk genes have convergent effects on transcription and neuronal firing patterns in primary neurons"

### Sheet: Legend
Supplemental Table 13. Primer sequences.

### Sheet: Sheet1
	Supplemental Table 13. Primer sequences.
	Target	Primer Sequence
	Gapdh Forward	AACTCCCTCAAGATTGTCAGCAA
	Gapdh Reverse	GGCATGGACTGTGGTCATGA
	Ash1l Forward	CCAACACCTGGTTTCCTGAT
	Ash1l Reverse	TCCTCCTTCCAAGTCTTCCA
	Chd8 Forward	CACTGAACTTCCCAAAGAATCCA
	Chd8 Reverse	GGTGGGCTGAGTGGTATAATCAT
	Dnmt3a Forward	GAGCCGCCTGAAGCCC
	Dnmt3a Reverse	TGCCGTGGTCTTTGTAAGCA
	Kdm6b Forward	AGTCAAGACACCCACAGCTC
	Kdm6b Reverse	AGCTTCAGCATATCTGCCCG
	Kmt2c Forward	CCAGGGACTGGGCCTGTATG
	Kmt2c Reverse	ACACACCCCGGTTCTGAGAC
	Mbd5 Forward	CATCGCCCCAAAGATCACG
	Mbd5 Reverse	AGGTGGAACCTTTATGCC
	Med13l Forward	GGGGGAGAGGTTTGACACTG
	Med13l Reverse	AGAGGTGATGGGTCGAGGAA
	Setd5 Forward	ACTTTCTGTTGTTTTCCCCACA
	Setd5 Reverse	GCTTTTAGCCAATGGGAGAATGC
	Tbr1 Forward	CCGAGTCCAGACGTTCACTT
	Tbr1 Reverse	GCCCGTGTAGATCGTGTCAT
